# Regulation of balanced root fungal community of *Vanda falcata* (Orchidaceae) by partitioning its mycorrhizal fungi and ascomycetous fungi across growth and development

**DOI:** 10.1101/2022.01.18.476577

**Authors:** Galih Chersy Pujasatria, Ikuo Nishiguchi, Chihiro Miura, Masahide Yamato, Hironori Kaminaka

## Abstract

Epiphytic orchids are commonly found in exposed environments, which plausibly lead to different root fungal community structures from terrestrial orchids. Until recently, no studies have been conducted to show the fungal community structure during the growth of a photosynthetic and epiphytic orchid in its natural growing state. In this study, the *Vanda falcata* (commonly known as *Neofinetia falcata*), one of Japan’s ornamental orchids, was used to characterize the fungal community structure at different developmental stages. Amplicon sequencing analysis showed that all development stages contain a similar fungal community: Ascomycota dominates half of the community while one-third of the community is Basidiomycota. *Rhizoctonia-*like fungi, a term to group the most common basidiomycetous fungi that form orchid mycorrhiza, exist even in a smaller portion (around a quarter) compared to other Basidiomycota members. While ascomycetous fungi exhibit pathogenicity, two *Ceratobasidium* strains isolated from young and adult plants could initiate seed germination *in vitro*. It was also found that the colonization of mycorrhizal fungi was concentrated in the lower part of the root where it directly attaches to the phorophyte bark, while ascomycetous fungi were distributed in the velamen but never colonized cortical cells. Additionally, lower root parts attached to the bark have denser exodermal passage cells, and these cells were colonized only by mycorrhizal fungi that further infiltrated the cortical area. Therefore, we propose that physical regulation of fungal entry to partition the ascomycetes and mycorrhizal fungi results in the balanced mycorrhizal symbiosis in this orchid.
