## Supplemental Table 1 for "Regulation of balanced root fungal community of *Vanda falcata* (Orchidaceae) by partitioning its mycorrhizal fungi and ascomycetous fungi across growth and development"

### Sheet: Sheet1
Table S1. Primers used in this study
Method	Primer	Primer sequence
Amplicon sequencing	ITS1-F_KYO1	5’-CTHGGTCATTTAGAGGAASTAA-3’
	ITS1-F_KYO2	5’-TTYRCTRCGTTCTTCATC-3’
	gITS7	5'-GTGAATCATCGAATCTTTG-3'
	ITS4	5'-TCCTCCGCTTATTGATATGC-3'
Fungal DNA isolation	ITSOF-1C	5’-AACTCGGCCATTTAGAGGAAGT-3’
	ITSOF-1T	5’-AACTTGGTCATTTAGAGGAAGT-3’
	ITS4	5’-TCCTCCGCTTATTGATATGC-3’
Sanger sequencing	M13F	5'-GTAAAACGACGGCCAGT-3'
	M13R	5'-CAGGAAACAGCTATGAC-3'
