## Supplemental Table 2 for "Regulation of balanced root fungal community of *Vanda falcata* (Orchidaceae) by partitioning its mycorrhizal fungi and ascomycetous fungi across growth and development"

### Sheet: Sheet1
Table S3. Amplicon sequencing summary for each sample
Sample name	Total raw read	Processed	Processed (percentage)
SeedBaiting-ITS1	44529	37145	0.8342
YoungRoot1-ITS1	63692	53360	0.8378
YoungRoot2-ITS1	57940	50431	0.8704
YoungRoot5-ITS1	36027	29766	0.8262
AdultRoot1-ITS1	49256	41431	0.8411
AdultRoot2-ITS1	47804	41350	0.865
AdultRoot3-ITS1	40985	34905	0.8517
AdultRoot4-ITS1	47104	33218	0.7052
AdultRoot5-ITS1	72301	62869	0.8695
SeedBaiting-ITS2	44210	33782	0.7641
YoungRoot1-ITS2	72014	54409	0.7555
YoungRoot2-ITS2	65060	51733	0.7952
YoungRoot5-ITS2	40284	31597	0.7844
AdultRoot1-ITS2	40033	31728	0.7925
AdultRoot2-ITS2	58153	46370	0.7974
AdultRoot3-ITS2	52214	41139	0.7879
AdultRoot4-ITS2	71140	56906	0.7999
